# Using Temporal ICA to Selectively Remove Global Noise While Preserving Global Signal in Functional MRI Data

**DOI:** 10.1101/193862

**Authors:** Matthew F. Glasser, Timothy S. Coalson, Janine D. Bijsterbosch, Samuel J. Harrison, Michael P. Harms, Alan Anticevic, David C. Van Essen, Stephen M. Smith

## Abstract

Temporal fluctuations in functional Magnetic Resonance Imaging (fMRI) have been profitably used to study brain activity and connectivity for over two decades. Unfortunately, fMRI data also contain structured temporal “noise” from a variety of sources, including subject motion, subject physiology, and the MRI equipment. Recently, methods have been developed to automatically and selectively remove spatially specific structured noise from fMRI data using spatial Independent Components Analysis (ICA) and machine learning classifiers. Spatial ICA is particularly effective at removing spatially specific structured noise from high temporal and spatial resolution fMRI data of the type acquired by the Human Connectome Project and similar studies. However, spatial ICA is mathematically, by design, unable to separate spatially widespread “global” structured noise from fMRI data (e.g., blood flow modulations from subject respiration). No methods currently exist to selectively and completely remove global structured noise while retaining the global signal from neural activity. This has left the field in a quandary—to do or not to do global signal regression—given that both choices have substantial downsides. Here we show that temporal ICA can selectively segregate and remove global structured noise while retaining global neural signal in both task-based and resting state fMRI data. We compare the results before and after temporal ICA cleanup to those from global signal regression and show that temporal ICA cleanup removes the global positive biases caused by global physiological noise without inducing the network-specific negative biases of global signal regression. We believe that temporal ICA cleanup provides a “best of both worlds” solution to the global signal and global noise dilemma and that temporal ICA itself unlocks interesting neurobiological insights from fMRI data.
