## Supplementary Materials for "Using Temporal ICA to Selectively Remove Global Noise While Preserving Global Signal in Functional MRI Data"

### Sheet: tfMRI (TC)
Component	Class	Name	DVARS Dips Associated	Physiology Correlated	Cross-Subject Variable	SingleSubject	Different Across Tasks	rfMRI Component #	tfMRIr Component #	% Variance Explained	Globality Index	Classification Rationale Line 1	Classification Rationale Line 2
1	Noise	Global Physiological Noise	Yes	Yes	Yes			3+6+8	1	6.67	5.82	Globally positive component matching hypothesized pattern for physiological	artifact; does not clearly follow known areal boundaries
2	Signal	Social Task Main					Social		11	4.78	0.25	Spatial map includes positive and negative patches that are correlated	with a specific task design
3	Signal	Relational Task Main					Relational		10	3.63	0.42	Spatial map includes positive and negative patches that are correlated	with a specific task design
4	Signal	Language Task Math > Story					Language	12	12	3.32	0.08	Spatial map includes positive and negative patches that are correlated	with a specific task design
5	Signal	Primary Default Mode			Yes		Motor + Emotion	10	2	3.3	0.95	Spatial map includes positive and negative patches that respect known	RSNs (e.g. Default Mode Network)
6	Signal	Right Hand Motor Network	Yes		Yes			33	7	2.81	0.03	Spatial map includes positive and negative patches that respect known	somatotopic sensori-motor organization (Right Hand)
7	Signal	Working Memory Task Main					Working Memory		20+29	2.74	0.1	Spatial map includes positive and negative patches that are correlated	with a specific task design
8	Noise	Veins + WM + Cerebellum	Yes		Yes			19+28	5	2.5	2.28	Spatial map contains substantial white matter and venous signal	.
9	Signal	Gambling Task Main					Gambling	-9	-8	2.47	0.42	Spatial map includes positive and negative patches that are correlated	with a specific task design
10	Signal	Cingulo-Opercular Network						13	9	2.38	0.71	Spatial map includes positive and negative patches that respect known	RSNs (e.g. Cingulo-Opercular Network)
11	Signal	Language Task Story					Language		-4	2.22	0.26	Spatial map includes positive and negative patches that are correlated	with a specific task design
12	Signal	L Default Mode > R Fronto-parietal							-6	2.11	0.56	Spatial map includes positive and negative patches that respect known	RSNs (e.g. Default Mode Network and Fronto-parietal Network)
13	Signal	POS2 + RSC vs Unknown					Language + Social	37	21	2.08	0.59	Spatial map includes positive and negative patches that are correlated	with two specific task designs
14	Signal	LGN to V1 Variable Component			Yes			2	14	1.95	0.13	Spatial map includes positive and negative patches that respect known	areal boundaries (e.g. V1 and V2)
15	Signal	Pan-Visual (Peripheral > Foveal)			Yes				3	1.95	0.16	Spatial map includes positive and negative patches that respect known	retinotopic visual organization (Peripheral vs Foveal)
16	Signal	Head Motor Network	Yes		Yes		Motor	27	18	1.92	0.13	Spatial map includes positive and negative patches that respect known	somatotopic sensori-motor organization (Face)
17	Signal	Early Visual Foveal > Peripheral						16	10	1.87	0.04	Spatial map includes positive and negative patches that respect known	retinotopic visual organization (Foveal vs Peripheral)
18	Signal	Working Memory Task Place					Working Memory		7	1.79	0.27	Spatial map includes positive and negative patches that are correlated	with a specific task design
19	Signal	Feet Motor Network	Yes		Yes		Motor	48	24	1.7	0.48	Spatial map includes positive and negative patches that respect known	somatotopic sensori-motor organization (Feet)
20	Signal	Unknown Network								1.62	1.36	Spatial map includes positive and negative patches that respect known	areal boundaries (e.g. POS2)
21	Signal	Unknown Network					Working Memory			1.63	0.06	Spatial map includes positive and negative patches that are correlated	with a specific task design
22	Signal	Left Lateralized Language Network						20	30	1.6	0.68	Spatial map includes positive and negative patches that respect known	RSNs (e.g. Language Network) and areal boundaries (44; 45; 55b; PSL; SFL)
23	Signal	Early Sensori-Motor + Auditory	Yes		Yes			5		1.57	0.02	Spatial map includes positive and negative patches that respect known	areal boundaries (e.g. around MT+); most specific to sensori-motor cortex
24	Signal	Language Task Math					Language		17	1.53	0.19	Spatial map includes positive and negative patches that are correlated	with a specific task design
25	Signal	Subsidiary Default Mode								1.52	0.32	Spatial map includes positive and negative patches that respect known	RSNs (e.g. Default Mode Network)
26	Signal	Subsidiary Default Mode						15		1.45	1.4	Spatial map includes positive and negative patches that respect known	RSNs (e.g. Default Mode Network)
27	Signal	Subsidiary Default Mode								1.42	0.64	Spatial map includes positive and negative patches that respect known	RSNs (e.g. Default Mode Network)
28	Signal	Motor Task Unknown					Motor			1.36	1.16	Spatial map includes positive and negative patches that are correlated	with a specific task design
29	Signal	Eye + Trunk Motor Network	Yes					39	28	1.28	0.55	Spatial map includes positive and negative patches that respect known	somatotopic sensori-motor organization (Eye and Trunk)
30	Noise	Global Physiological Noise	Yes	Yes	Yes	Yes			31	1.24	2.98	Globally positive component that is DVARS dips and RVT correlated and	does not reflect known RSNs or areal boundaries
31	Signal	Left Hand Motor Network	Yes		Yes		Motor	40	26	1.25	0.9	Spatial map includes positive and negative patches that respect known	somatotopic sensori-motor organization (Left Hand)
32	Signal	Subsidiary Fronto-parietal Network								1.25	0.11	Spatial map includes positive and negative patches that respect known	RSNs (e.g. Fronto-Parietal Network)
33	Signal	Unknown Network					Social			1.24	2.19	Spatial map includes positive and negative patches that are correlated	with a specific task design
34	Signal	Early Visual						41	15	1.18	0.64	Spatial map includes positive and negative patches that respect known	RSNs (e.g. Early Visual)
35	Signal	Cerebellar Unknown							25	1.11	0.94	Spatial map includes positive and negative patches that respect known	RSN boundaries in the cerebellum
36	Signal	Cerebellar Unknown						20	-32	1.08	0.56	Spatial map includes positive and negative patches that respect known	RSN boundaries in the cerebellum
37	Signal	Emotion Faces > Shapes					Emotion			1.06	0.16	Spatial map includes positive and negative patches that are correlated	with a specific task design
38	Noise	Global (Likely Physiological) Noise								1.02	2.03	Globally positive component without positive and negative patches that	respect known RSNs or areas; some white matter signal
39	Signal	Cerebellar Unknown								0.96	0.19	Spatial map includes positive and negative patches that respect known	RSN boundaries in the cerebellum
40	Signal	R Default Mode > Left Default Mode								0.93	1.13	Spatial map includes positive and negative patches that respect known	RSNs (e.g. Default Mode Network)
41	Noise	Bilateral Inferior Cerebellum	Yes		Yes	Yes			33	0.9	0.09	Component is DVARS Dips associated and single subject; perhaps related	to motion; reconstruction artifact; or unstructured noise
42	Noise	Striatum and Dorsal + Anterior Thalamus + WM						44	36	0.91	1.48	Controversial: Diencephalon together with surrounding white matter positive	vs rest of brain negative; could be due to differing vascular supplies
43	Noise	Medulla Recon Artifact	Yes		Yes			46	38	0.89	1.64	Spatial map not reflective of known areas or RSNs without connectivity	other brain structures; some banding in sagittal plane suggestive of multi-band recon
44	Noise	Cerebellar Movement Artifact Left	Yes		Yes	Yes		57	34	0.86	1.64	Cerebellar edge motion component with high correlation to DVARS dips;	looks like movement regressor beta map (derivative of X translation)
45	Noise	Superior Cerebellum > Pons + Thalamus DVARS Assoc	Yes						41	0.8	0.79	Spatial map not reflective of known areas or RSNs	DVARS dips associated
46	Noise	L Cerebellum Near Sigmoid Sinus DVARS Assoc	Yes			Yes			42	0.79	0.44	Cerebellar edge motion component with high correlation to DVARS dips;	likely motion related
47	Noise	Cerebellar Movement Artifact Right	Yes			Yes			45	0.78	0.33	Cerebellar edge motion component with high correlation to DVARS dips;	looks like movement regressor beta map (derivative of X translation)
48	Noise	R Cerebellum Near Sigmoid Sinus DVARS Assoc	Yes			Yes			52	0.77	1.01	Cerebellar edge motion component with high correlation to DVARS dips;	likely motion related
49	Noise	Cerebellar + Brainstem Recon Artifact				Yes			43	0.77	0.4	Spatial map not reflective of known areas or RSNs without connectivity	other brain structures; some banding in sagittal plane suggestive of multi-band recon
50	Noise	Coil	Yes		Yes			47	50	0.77	0.8	Known coil noise component	.
51	Noise	L>R Movement Artifact	Yes					50	37	0.75	0.5	Highly DVARS Dips associated component; looks like movement regressor	beta map (Z rotation)
52	Noise	Global Physiological Noise								0.75	1.59	Globally positive component without positive and negative patches that	respect known RSNs or areas; some white matter signal
53	Signal	Unknown Network								0.74	0.61	Spatial map includes positive and negative patches that respect known	RSNs (e.g. Default Mode Network)
54	Noise	R Inferior Cerebellum > L Inferior Cerebellum				Yes			51	0.73	0.16	Single subject component whose spatial map is not reflective of known RSNs	or Areas
55	Noise	L Inferior Cerebellum > R Inferior Cerebellum	Yes			Yes			54	0.72	0.15	DVARS Dip associated single subject component whose spatial map is not	reflective of known RSNs or Areas
56	Noise	Recon Artifact	Yes							0.7	0.17	Obvious banding in sagittal plane suggestive of multi-band reconstruction	artifact; DVARS dips associated
57	Noise	Single Subject Global Physiological Noise				Yes				0.69	0.25	Single subject component with high correlation to global timecourse	.
58	Signal	Complex Foveal > Peripheral Visual					Emotion			0.69	0.37	Spatial map includes positive and negative patches that respect known	retinotopic visual organization (Foveal vs Peripheral)
59	Noise	Bilateral Thalamus								0.66	1.13	Controversial: Variance correlated with other noise components; spatial	map not reflective of known RSNs or areal boundaries
60	Noise	Coil or Movement	Yes						46	0.66	0.78	Substantial white matter signal; associated with DVARS dips; perhaps	related to coil or motion
61	Signal	Subsidiary Default Mode	Yes							0.66	0.29	Spatial map includes positive and negative patches that respect known	RSNs (e.g. Default Mode Network)
62	Noise	Vascular?	Yes							0.55	0.74	Component more prominent in volume than on surface in cortical regions	suggestive of vascular artifact; also DVARS dips associated
63	Signal	Unknown L > R Network								0.59	0.64	Spatial map includes positive and negative patches that respect known areal	boundaries (e.g. POS2; 44; 45)
64	Noise	Coil?	Yes		Yes	Yes		70	55	0.54	1.82	Spatial map is a band across frontal cortex and white matter; could be related	to coil; head motion; or eye motion
65	Signal	Visuotopic: Foveal Dorsal > Ventral						76	53	0.54	0.62	Spatial map includes positive and negative patches that respect known	retinotopic visual organization (Foveal and Lower vs Upper)
66	Signal	Extrastriate Visual Network								0.52	0.46	Spatial map has elements of visuotopy and known RSNs though in an	atypical arrangement
67	Signal	Visuotopic: Paracentral Dorsal > Ventral						-82	49	0.52	1.42	Spatial map includes positive and negative patches that respect known	retinotopic visual organization (Lower vs Upper)
68	Noise	Single Subject Global Physiological Noise				Yes				0.46	0.41	Single subject component with high correlation to global timecourse	.
69	Signal	Visuotopic: Paracentral Right > Left						84	-57	0.45	0.65	Spatial map includes positive and negative patches that respect known	retinotopic visual organization (Foveal Right vs Left)
70	Signal	Visuotopic: Foveal Left > Right						81	58	0.37	0.26	Spatial map includes positive and negative patches that respect known	retinotopic visual organization (Peripheral Right vs Left)

### Sheet: tfMRIr (TCr)
Component	Class	Name	DVARS Dips Associated	Physiology Correlated	Cross-Subject Variable	Single Subject	Different Across Tasks	tfMRI Component #	rfMRI Component #	% Variance Explained	Globality Index	Classification Rationale Line 1	Classification Rationale Line 2
1	Noise	Global Physiological Noise	Yes	Yes	Yes			1	3+6+8	7.85	5.91	Globally positive component matching hypothesized pattern for physiological	artifact and does not clearly follow known areal boundaries
2	Signal	Primary Default Mode			Yes		Emotion	5	10	4.1	1.04	Spatial map includes positive and negative patches that respect known	RSNs (e.g. Default Mode Network)
3	Signal	Pan-Visual (Peripheral > Foveal)			Yes		Language	15	4	3.82	0.4	Spatial map includes positive and negative patches that respect known	retinotopic visual organization (Peripheral vs Foveal)
4	Signal	Language Task Story					Language	-11		3.23	0.41	Spatial map includes positive and negative patches that are correlated	with a specific task design
5	Noise	Veins + WM + Cerebellum	Yes		Yes	Yes		8	19+28	2.83	2.61	Spatial map contains substantial white matter and venous signal	.
6	Signal	R Fronto-parietal > L Default Mode			Yes			-12		3.04	1.02	Spatial map includes positive and negative patches that respect known	RSNs (e.g. Default Mode Network and Fronto-parietal Network)
7	Signal	Right Hand Motor Network	Yes		Yes			6	33	2.97	0.16	Spatial map includes positive and negative patches that respect known	somatotopic sensori-motor organization (Right Hand)
8	Signal	Subsidiary Default Mode						-9	9	2.91	0.78	Spatial map includes positive and negative patches that respect known	RSNs (e.g. Default Mode Network)
9	Signal	Cingulo-Opercular Network						10	13	2.8	0.57	Spatial map includes positive and negative patches that respect known	RSNs (e.g. Cingulo-Opercular Network)
10	Signal	Pan-Visual (Paracentral)						3+17		2.6	0.19	Spatial map includes positive and negative patches that respect known	retinotopic visual organization (Paracentral vs Foveal and Peripheral)
11	Signal	Residual Task (Social)					Social	2		2.53	0.72	Spatial map includes positive and negative patches that are correlated	with a specific task design
12	Signal	Residual Task (Language Math)					Language		12	2.34	0.03	Spatial map includes positive and negative patches that are correlated	with a specific task design
13	Signal	Subsidiary Default Mode							-21	2.34	1.52	Spatial map includes positive and negative patches that respect known	RSNs (e.g. Default Mode Network)
14	Signal	LGN to V1 Variable Component			Yes			14	2	2.27	0.02	Spatial map includes positive and negative patches that respect known	areal boundaries (e.g. V1 and V2)
15	Signal	Foveal Visual			Yes		Language	34	41	2.26	1.59	Spatial map includes positive and negative patches that respect known	retinotopic visual organization (Foveal vs ParaCentral)
16	Signal	Higher Visual							18	2.21	0.3	Spatial map includes positive and negative patches that respect known	RSNs (e.g. Dorsal Attention Network)
17	Signal	Residual Task (Language Math)					Language	24	12	2.17	0	Spatial map includes positive and negative patches that are correlated	with a specific task design
18	Signal	Head Motor Network	Yes		Yes			16	27	2.13	0.81	Spatial map includes positive and negative patches that respect known	somatotopic sensori-motor organization (Face)
19	Signal	Subsidiary Default Mode							15	1.93	0.52	Spatial map includes positive and negative patches that respect known	RSNs (e.g. Default Mode Network)
20	Signal	Pan-Visual (Parafoveal) Plus R Hand Motor	Yes					7+18		1.84	0.32	Spatial map includes positive and negative patches that respect known	retinotopic visual organization (Paracentral vs Foveal and Peripheral)
21	Signal	POS2 + RSC vs Unknown					Language + Social	13	37	1.74	0.7	Spatial map includes positive and negative patches that respect known	areal boundaries (e.g. POS2 and RSC)
22	Signal	POS + RSC + IPS								1.64	0.42	Spatial map includes positive and negative patches that respect known	areal boundaries (e.g. POS2 and RSC)
23	Signal	Unknown Network							12	1.62	0.49	Spatial map includes positive and negative patches that respect known	RSNs (e.g. Fronto-Parietal Network)
24	Signal	Feet Motor Network	Yes		Yes			19	48	1.61	0.02	Spatial map includes positive and negative patches that respect known	somatotopic sensori-motor organization (Feet)
25	Signal	Cerebellar Unknown			Yes			35		1.57	1.74	Spatial map includes positive and negative patches that respect known	RSN boundaries in the cerebellum
26	Signal	Left Hand Motor Network	Yes		Yes	Yes		31	40	1.55	0.26	Spatial map includes positive and negative patches that respect known	somatotopic sensori-motor organization (Left Hand)
27	Signal	Fronto-Parietal Bilateral								1.49	0.79	Spatial map includes positive and negative patches that respect known	RSNs (e.g. Fronto-Parietal Network)
28	Signal	Eye + Trunk Motor Network						29	39	1.48	0.69	Spatial map includes positive and negative patches that respect known	somatotopic sensori-motor organization (Eye and Trunk)
29	Signal	Extrastriate Visual						7		1.31	0.04	Spatial map includes positive and negative patches that respect known	retinotopic visual organization (Vertical vs Horizontal Meridians); Extrastriate Visual RSN
30	Signal	Left Lateralized Language Network						22	20	1.19	0.01	Spatial map includes positive and negative patches that respect known	RSNs (e.g. Language Network and areal boundaries (44; 45; 55b; PSL; SFL)
31	Noise	Semi-Global Physiological BOLD?				Yes		30	25	1.19	1.21	Controversial: Bears some resemblance to RC25 and TC30; positive and	negative patches do not clearly reflect RSNs or areal borders
32	Signal	Cerebellar Unknown						-36	20	1.16	0.28	Spatial map includes positive and negative patches that respect known	RSN boundaries in the cerebellum
33	Noise	Bilateral Inferior Cerebellum	Yes		Yes	Yes		41		1.11	0.61	Component is DVARS Dips associated and single subject; perhaps related	to motion; reconstruction; or unstructured noise
34	Noise	Cerebellar Movement Artifact Left	Yes		Yes	Yes		44	57	1.05	1.82	Cerebellar edge motion component with high correlation to DVARS dips;	looks like movement regressor beta map (derivative of X translation)
35	Signal	Motor and Sensory Association							54	1.06	0.39	Spatial map includes positive and negative patches that respect known	areal boundaries (e.g. 4 and 1)
36	Noise	Striatum and Dorsal + Anterior Thalamus + WM						42	44	1.04	0.35	Controversial: Diencephalon together with surrounding white matter	positive vs rest of brain negative; could be due to differing vascular supplies
37	Noise	L>R Movement Artifact	Yes					51	50	1.05	0.47	Highly DVARS Dips associated component; looks like movement regressor	beta map (Z rotation)
38	Noise	Medulla Recon Artifact	Yes		Yes			43	46	1.05	1.53	Spatial map not reflective of known areas or RSNs without connectivity	to other brain structures; some banding in sagittal plane suggestive of multi-band recon
39	Signal	Parietal Occipital Network (Latest Modularity)							32	1.03	0.43	Spatial map includes positive and negative patches that respect known	RSNs (e.g. Fronto-Parietal Network)
40	Signal	Cingular-Opercular-Like								0.99	0.55	Spatial map includes positive and negative patches that respect known	RSNs (e.g. Cingulo-Opercular Network)
41	Noise	Pons + Thalamus > Superior Cerebellum						45		0.97	0.33	Spatial map not reflective of known areas or RSNs	.
42	Noise	L Cerebellum Near Sigmoid Sinus				Yes		46		0.97	0.55	Single subject component not reflective of known areas or RSNs	.
43	Noise	Cerebellar + Brainstem Recon Artifact				Yes		49		0.96	0.83	Spatial map not reflective of known areas or RSNs without connectivity	to other brain structures; some banding in sagittal plane suggestive of multi-band recon
44	Noise	Cerebellar Unknown				Yes				0.96	0.39	Controversial: Clusters with other noise components in subject-wise	amplitude correlations; spatial map does not match known areas or RSNs
45	Noise	Cerebellar Movement Artifact Right	Yes			Yes		47		0.96	1.45	Cerebellar edge motion component with high correlation to DVARS dips;	looks like movement regressor beta map (derivative of X translation)
46	Noise	Coil or Movement	Yes					60		0.95	0.68	Substantial white matter signal; associated with DVARS dips; perhaps	related to coil or motion
47	Noise	WM and Veins								0.91	1.42	Spatial map primarily white matter and veins	.
48	Signal	Subsidiary Default Mode							24	0.94	0.31	Spatial map includes positive and negative patches that respect known	RSNs (e.g. Default Mode Network)
49	Signal	Visuotopic: Paracentral Dorsal > Ventral					Social	67	42+82	0.93	0.09	Spatial map includes positive and negative patches that respect known	retinotopic visual organization (Lower vs Upper)
50	Noise	Coil	Yes					50	47	0.92	1.19	Known coil noise component	.
51	Noise	R Inferior Cerebellum > L Inferior Cerebellum				Yes		54		0.92	0.06	Classified same as TC54: single subject component whose spatial map is	not reflective of known RSNs or areas
52	Noise	R Cerebellum Near Sigmoid Sinus				Yes		48		0.91	0.71	Classified same as TC48: single subject component whose spatial map is	not reflective of known RSNs or areas
53	Signal	Visuotopic: Foveal Dorsal > Ventral						65	76	0.91	0.81	Spatial map includes positive and negative patches that respect known	retinotopic visual organization (Foveal and Lower vs Upper)
54	Noise	R Inferior Cerebellum > L Inferior Cerebellum				Yes		55		0.9	0.13	Single subject component not reflective of known areas or RSNs	.
55	Noise	Coil?	Yes		Yes	Yes		64	70	0.78	1.25	Spatial map is a band across frontal cortex and white matter; could be	related to coil; head motion; or eye motion
56	Signal	Unknown Network								0.77	0.12	Spatial map has elements of visuotopy and known RSNs though in an	atypical arrangement
57	Signal	Visuotopic: Paracentral Right > Left					Social	-69	84	0.63	0.29	Spatial map includes positive and negative patches that respect known	retinotopic visual organization (Peripheral Right vs Left)
58	Signal	Visuotopic: Foveal Left > Right						70	81	0.61	0.02	Spatial map includes positive and negative patches that respect known	retinotopic visual organization (Foveal Right vs Left)

### Sheet: rfMRI (RC)
Component	Class	Name	DVARS Dips Associated	Physiology Correlated	Cross-Subject Variable	SingleSubject	Sleepy	tfMRI Component #	tfMRIr Component #	% Variance Explained	Globality Index	Classification Rationale Line 1	Classification Rationale Line 2
1	Signal	Main Sleep Component			Yes		Yes			8.47	2.35	Spatial map includes positive and negative patches that respect known	areal boundaries (e.g. POS2 and RSC)
2	Signal	LGN to V1 Variable Component			Yes			14	14	3.64	0.24	Spatial map includes positive and negative patches that respect known	areal boundaries (e.g. V1 and V2)
3	Noise	Global Physiological Noise (Without Cerebellum)	Yes	Yes				1	1	3.13	2.23	Globally positive component except for cerebellum that is globally negative;	which could be due to differing vascular supplies of these structures
4	Signal	Pan Visual (Peripheral > FoveaL) > Default Mode							3	3.15	0.16	Spatial map includes positive and negative patches that respect known	RSNs (e.g. Default Mode Network)
5	Signal	Early Sensori-Motor + Auditory			Yes		Yes	23		2.87	1.84	Spatial map includes positive and negative patches that respect known	areal boundaries (e.g. around MT+); most specific to sensori-motor cortex
6	Noise	Global Physiological Noise	Yes	Yes				1	1	2.86	5.67	Globally positive component matching hypothesized pattern for physiological	artifact; does not clearly follow known areal boundaries
7	Signal	Default Mode R Primary Cerebellar								2.54	0.74	Spatial map includes positive and negative patches that respect known	RSNs (e.g. Default Mode Network)
8	Noise	Global Physiological Noise	Yes	Yes				1	1	2.51	5.94	Globally positive component matching hypothesized pattern for physiological	artifact; does not clearly follow known areal boundaries
9	Signal	Subsidiary Default Mode						-9	8	2.44	0.43	Spatial map includes positive and negative patches that respect known	RSNs (e.g. Default Mode Network)
10	Signal	Primary Default Mode						5	2	2.39	0.35	Spatial map includes positive and negative patches that respect known	RSNs (e.g. Default Mode Network)
11	Signal	Default Mode L Primary Cerebellar								2.33	0.91	Spatial map includes positive and negative patches that respect known	RSNs (e.g. Default Mode Network)
12	Signal	Fronto-Parietal Network						4	12+17+23	2.25	0.56	Spatial map includes positive and negative patches that respect known	RSNs (e.g. Fronto-Parietal Network)
13	Signal	Cingulo-Opercular Network						10	9	2.15	0.34	Spatial map includes positive and negative patches that respect known	RSNs (e.g. Cingulo-Opercular Network)
14	Signal	Subsidiary Sleep Component			Yes		Yes			2.11	1.07	Spatial map includes positive and negative patches that respect known	RSNs (e.g. Ventral Attention; Language Network) and areal boundaries (44 and 45)
15	Signal	Task Negative Vs Task Positive						26	19	2.09	0.57	Spatial map includes positive and negative patches that respect known	RSNs (e.g. Default Mode Network)
16	Signal	Foveal > Peripheral Visual (Cross Hairs?)			Yes			17		1.71	1	Spatial map includes positive and negative patches that respect known	retinotopic visual organization (Foveal vs Peripheral)
17	Signal	Subsidiary Fronto-Parietal Network								1.65	0.85	Spatial map includes positive and negative patches that respect known	RSNs (e.g. Yeo Network 13, Fronto-parietal Network)
18	Signal	Dorsal Stream Visual							16	1.6	0.28	Spatial map includes positive and negative patches that respect known	RSNs (e.g. Dorsal Attention Network)
19	Noise	Veins + WM	Yes		Yes			8	5	1.46	0.34	Spatial map contains substantial white matter and venous signal	.
20	Signal	Left Lateralized Language Network I						22+36	30+32	1.49	1	Spatial map includes positive and negative patches that respect known	areal boundaries (e.g. 44; 45; 55b; SFL)
21	Signal	Subsidiary Fronto-Parietal Network							-13	1.46	0.32	Spatial map includes positive and negative patches that respect known	RSNs (e.g. Fronto-Parietal Network)
22	Signal	Foveal > Peripheral Unknown Network			Yes		Yes			1.35	0.92	Spatial map includes positive and negative patches that respect known	retinotopic visual organization (Foveal vs Peripheral)
23	Signal	Subsidiary Fronto-Parietal Network								1.35	0.91	Spatial map includes positive and negative patches that respect known	RSNs (e.g. Fronto-Parietal Network)
24	Signal	Subsidiary Default Mode							48	1.32	0.94	Spatial map includes positive and negative patches that respect known	RSNs (e.g. Default Mode Network)
25	Noise	WM + Odd Cortical Maps			Yes				31	1.27	0.12	Spatial map contains substantial white matter signal; may also reflect	vascular distribution
26	Signal	Sensory > Motor			Yes					1.29	1.17	Spatial map includes positive and negative patches that respect known	areal boundaries (e.g. PSL; 45; 55b; FEF)
27	Signal	Head Motor Network	Yes		Yes			16	18	1.23	0.45	Spatial map includes positive and negative patches that respect known	somatotopic sensori-motor organization (Face)
28	Noise	Veins + WM + Cerebellum	Yes					8	5	1.15	0.21	Spatial map contains substantial white matter and venous signal; positive	and negative patches do not reflect known areal boundaries
29	Signal	Peripheral > Foveal + MT+			Yes		Yes			1.21	0.5	Spatial map includes positive and negative patches that respect known	retinotopic visual organization (Peripheral vs Foveal)
30	Signal	R Fronto-Parietal > L Default Mode								1.16	0.16	Spatial map includes positive and negative patches that respect known	areal boundaries (e.g. POS2 and RSC)
31	Signal	Dorsal Stream vs Peripheral			Yes		Yes			1.1	0.87	Spatial map includes positive and negative patches that respect known	RSNs (e.g. Dorsal Attention Network)
32	Signal	Parietal Occipital Network							39	1.1	0.55	Spatial map includes positive and negative patches that respect known	RSNs (e.g. Parietal Occipital Network)
33	Signal	R Hand Motor Network	Yes		Yes			6	7	1.07	0.25	Spatial map includes positive and negative patches that respect known	somatotopic sensori-motor organization (Right Hand)
34	Noise	DVARS Assoc	Yes							1.03	1.64	Controversial: Spatial map is challenging to interpret so component was	primarily classified on the basis of being associated with DVARS dips
35	Signal	R Unknown Network > L Unknown Network								1.03	0.89	Spatial map includes positive and negative patches that respect known	RSNs (e.g. Fronto-Parietal Network)
36	Signal	Auditory Network								1.01	0.08	Spatial map includes positive and negative patches that respect known	RSNs (e.g. Auditory and Default Mode Network)
37	Signal	POS2 + RSC Network						13	21	0.94	0.93	Spatial map includes positive and negative patches that respect known	RSNs (e.g. Medial Parietal Network)
38	Noise	Pons > Inferior Cerebellum DVAR Assoc	Yes							0.89	2.15	Spatial map not reflective of known areas or RSNs; associated with DVARS	Dips
39	Signal	Eye + Trunk Motor Network	Yes					29	28	0.86	0.26	Spatial map includes positive and negative patches that respect known	somatotopic sensori-motor organization (Eye and Trunk)
40	Signal	Left Hand Motor Network			Yes			31	26	0.83	0.76	Spatial map includes positive and negative patches that respect known	somatotopic sensori-motor organization (Left Hand)
41	Signal	Pan Visual Foveal						34	15	0.83	0.73	Spatial map includes positive and negative patches that respect known	retinotopic visual organization (Foveal vs ParaCentral)
42	Signal	Pan Visual ParaCentral							49	0.79	0.46	Spatial map includes positive and negative patches that respect known	retinotopic visual organization (ParaCentral vs Peripheral)
43	Signal	Subsidiary Default Mode								0.78	0.92	Spatial map includes positive and negative patches that respect known	RSNs (e.g. Default Mode Network)
44	Noise	Striatum and Dorsal + Anterior Thalamus + WM						42	36	0.76	2.36	Controversial: Diencephalon together with surrounding white matter positive	vs rest of brain negative; could be due to differing vascular supplies
45	Signal	Left Lateralized Language Network II								0.73	0.47	Spatial map includes positive and negative patches that respect known	RSNs (e.g. Language Network) and areal boundaries (44; 45; 55b; PSL; SFL)
46	Noise	Medulla Recon Artifact						43	38	0.72	0.58	Spatial map not reflective of known areas or RSNs without connectivity	other brain structures; some banding in sagittal plane suggestive of multi-band recon
47	Noise	Coil	Yes		Yes	Yes	Yes	50	50	0.7	2.16	Known single run artifact due to coil element failure	.
48	Signal	Feet Motor Network	Yes		Yes			19	24	0.67	0.21	Spatial map includes positive and negative patches that respect known	somatotopic sensori-motor organization (Feet)
49	Signal	Visuotopy: Peripheral Dorsal > Ventral			Yes					0.66	0.13	Spatial map includes positive and negative patches that respect known	retinotopic visual organization (Lower vs Upper)
50	Noise	L>R Movement Artifact	Yes					51	37	0.65	0.29	Highly DVARS Dips associated component; looks like movement regressor	beta map (Z rotation)
51	Noise	Single Run of Single Subject: Highly Globally Correlated				Yes				0.61	0.45	Single subject component with high correlation to global timecourse	.
52	Noise	Subsidiary Global Physiological Noise Single Subject				Yes				0.6	1.51	Single subject component with high correlation to global timecourse	.
53	Noise	Recon Artifact Single Subject				Yes				0.6	0.85	Single subject component with obvious banding in sagittal plane suggestive	of multi-band recon artifact along slice direction
54	Signal	Motor and Sensory Association							35	0.58	0.48	Spatial map includes positive and negative patches that respect known	areal boundaries (e.g. 4 and 1)
55	Signal	Highly Globally Correlated Single Subject: Sleep?				Yes				0.57	0.54	Controversial: Single subject component with high correlation to global	timecourse; looked more like RC1 than global noise components)
56	Signal	Highly Globally Correlated Single Subject: Sleep?				Yes				0.56	1.4	Controversial: Single subject component with high correlation to global	timecourse; looked more like RC1 than global noise components)
57	Noise	Cerebellar Movement Artifact Left	Yes					44	34	0.57	0.28	Cerebellar edge motion component with high correlation to DVARS dips;	looks like movement regressor beta map (derivative of X translation)
58	Noise	Subsidiary Global Physiological Noise			Yes	Yes	Yes			0.55	1.99	Single subject component with high correlation to global timecourse	.
59	Noise	Single Subject Global Physiological Noise				Yes				0.56	0.13	Single subject component with high correlation to global timecourse	.
60	Noise	Single Subject Global Physiological Noise				Yes				0.54	1.05	Single subject component with high correlation to global timecourse	.
61	Noise	Subsidiary Global Physiological Noise			Yes	Yes				0.54	1.41	Single subject component with high correlation to global timecourse	.
62	Noise	Subsidiary Global Physiological Noise				Yes				0.54	1.41	Single subject component with high correlation to global timecourse	.
63	Noise	Pons + L Thalamus > Amygdala				Yes				0.54	0.01	Controversial: Single subject component with spatial map dominated	by subcortical patches
64	Noise	Recon Artifact?				Yes				0.54	0.42	Single subject component with banding in sagittal plane; potentially a	multi-band recon artifact
65	Signal	Highly Globally Correlated Single Subject: Sleep?				Yes				0.54	1.57	Controversial: Single subject component with high correlation to global	timecourse; looked more like RC1 than global noise components)
66	Noise	Single Subject Global Physiological Noise				Yes				0.53	1.07	Single subject component with high correlation to global timecourse	.
67	Noise	Single Subject Global Physiological Noise				Yes				0.52	1.3	Single subject component with high correlation to global timecourse	.
68	Noise	Single Subject Global Physiological Noise				Yes				0.52	0.62	Single subject component with high correlation to global timecourse	.
69	Signal	Highly Globally Correlated Single Subject: Sleep?				Yes				0.52	0.86	Controversial: Single subject component with high correlation to global	timecourse; looked more like RC1 than global noise components)
70	Noise	Coil?	Yes					64	55	0.52	1.42	Spatial map is a band across frontal cortex and white matter; could be	related to coil; head motion; or eye motion
71	Noise	Single Subject Global Physiological Noise				Yes				0.51	0.32	Single subject component with high correlation to global timecourse	.
72	Noise	Coil?				Yes				0.5	1.36	Single subject component with high correlation to global timecourse	.
73	Noise	Coil?	Yes			Yes				0.5	0.66	Single subject component with correlation to DVARS dips; potentially	coil related or movement related
74	Signal	Single Subject Signal				Yes				0.5	0.12	Controversial: Single Subject Component with spatial map that includes positive	and negative patches that respect known RSNs (e.g. Default Mode Network)
75	Signal	Unknown Network								0.5	0.18	Spatial map includes positive and negative patches that respect known	areal boundaries (e.g. PF and PFm)
76	Signal	Visuotopic: Foveal Dorsal > Ventral						65	53	0.5	0.04	Spatial map includes positive and negative patches that respect known	retinotopic visual organization (Foveal and Lower vs Upper)
77	Signal	Visuotopic: ParaCentral > Foveal								0.48	0.52	Spatial map includes positive and negative patches that respect known	retinotopic visual organization (Paracentral vs Foveal)
78	Noise	Single Subject Global Physiological Noise				Yes				0.46	0.47	Single subject component with high correlation to global timecourse	.
79	Signal	R Unknown Network								0.44	0.33	Spatial map includes positive and negative patches that respect known	RSNs (e.g. Dorsal Attention Network)
80	Noise	Subsidiary Global Physiological Noise			Yes	Yes	Yes			0.42	1.52	Single subject component with high correlation to global timecourse	.
81	Signal	Visuotopic: Foveal Left > Right						70	58	0.37	0.29	Spatial map includes positive and negative patches that respect known	retinotopic visual organization (Foveal Right vs Left)
82	Signal	Visuotopic: Paracentral Ventral > Dorsal						-67	-49	0.33	0.22	Spatial map includes positive and negative patches that respect known	retinotopic visual organization (Upper vs Lower)
83	Signal	Visuotopic: Complicated								0.32	0.2	Spatial map includes positive and negative patches that respect known	retinotopic visual organization (Peripheral vs Foveal)
84	Signal	Visuotopic: Paracentral Right > Left						69	57	0.32	0.12	Spatial map includes positive and negative patches that respect known	retinotopic visual organization (Peripheral Right vs Left)
